# Predicting mammalian hosts in which novel coronaviruses can be generated

**DOI:** 10.1101/2020.06.15.151845

**Authors:** Maya Wardeh, Matthew Baylis, Marcus S.C. Blagrove

## Abstract

Novel pathogenic coronaviruses – including SARS-CoV and SARS-CoV-2 – arise by homologous recombination in a host cell^1,2^. This process requires a single host to be infected with more than one type of coronavirus, which recombine to form novel strains of virus with unique combinations of genetic material. Identifying possible sources of novel coronaviruses requires identifying hosts (termed recombination hosts) of more than one coronavirus type, in which recombination might occur. However, the majority of coronavirus-host interactions remain unknown, and therefore the vast majority of recombination hosts for coronaviruses cannot be identified. Here we show that there are 11.5-fold more coronavirus-host associations, and over 30-fold more potential SARS-CoV-2 recombination hosts, than have been observed to date. We show there are over 40-fold more host species with four or more different subgenera of coronaviruses. This underestimation of both number and novel coronavirus generation in wild and domesticated animals. Our results list specific high-risk hosts in which our model predicts homologous recombination could occur, our model identifies both wild and domesticated mammals including known important and understudied species. We recommend these species for coronavirus surveillance, as well as enforced separation in livestock markets and agriculture.
