## Supplementary results table - SR1 for "Predicting mammalian hosts in which novel coronaviruses can be generated"

Host	Order	Family	Known host	Prediction	Prediction_SD	NCBITaxid	EID2id
Epomophorus labiatus	Chiroptera	Pteropodidae	0	0.898753058	0.274903193	903567	24565844
Puma yagouaroundi	Carnivora	Felidae	0	0.939576477	0.236956025	1608482	25996844
Lasiopodomys gregalis	Rodentia	Cricetidae	0	0.894746592	0.281057436	1449541	26210363
Erinaceus europaeus	Eulipotyphla	Erinaceidae	0	0.929032455	0.226962981	9365	3433178
Suncus murinus	Eulipotyphla	Soricidae	0	0.742225546	0.390716816	9378	3433204
Cynopterus sphinx	Chiroptera	Pteropodidae	0	0.850875329	0.321202158	9400	3433241
Rousettus aegyptiacus	Chiroptera	Pteropodidae	0	0.829450594	0.345102244	9407	3433255
Rousettus leschenaultii	Chiroptera	Pteropodidae	0	0.726530113	0.396681172	9408	3433257
Megaderma lyra	Chiroptera	Megadermatidae	0	0.98477726	0.110235664	9413	3433266
Desmodus rotundus	Chiroptera	Phyllostomidae	0	0.92769979	0.241723015	9430	3433294
Miniopterus schreibersii	Chiroptera	Vespertilionidae	0	0.712189328	0.421354792	9433	3433300
Chlorocebus aethiops	Primates	Cercopithecidae	0	0.955746664	0.174008958	9534	3433463
Macaca mulatta	Primates	Cercopithecidae	0	0.961005279	0.150687295	9544	3433483
Pan troglodytes	Primates	Hominidae	0	0.978761009	0.140675705	9598	3433558
Canis lupus	Carnivora	Canidae	0	0.948686193	0.208127186	9612	3433580
Canis latrans	Carnivora	Canidae	0	0.933324287	0.239094648	9614	3433582
Canis lupus familiaris	Carnivora	Canidae	1	0.99998757	0.000102369	9615	3433584
Vulpes vulpes	Carnivora	Canidae	0	0.959394176	0.19231885	9627	3433604
Ursus americanus	Carnivora	Ursidae	0	0.959003257	0.164981935	9643	3433630
Ursus arctos	Carnivora	Ursidae	0	0.943626638	0.222281312	9644	3433632
Ailuropoda melanoleuca	Carnivora	Ursidae	0	0.938318865	0.223323748	9646	3433636
Mustela putorius	Carnivora	Mustelidae	1	0.999705322	0.002090833	9668	3433676
Paguma larvata	Carnivora	Viverridae	0	0.999548139	0.002114114	9675	3433688
Crocuta crocuta	Carnivora	Hyaenidae	0	0.960942798	0.177004431	9678	3433694
Felis silvestris	Carnivora	Felidae	0	0.927185577	0.247586668	9683	3433704
Felis catus	Carnivora	Felidae	1	0.989997015	0.099999702	9685	3433706
Panthera leo	Carnivora	Felidae	0	0.918380904	0.271940172	9689	3433712
Panthera tigris	Carnivora	Felidae	1	0.989473702	0.100005382	9694	3433721
Puma concolor	Carnivora	Felidae	0	0.941580981	0.219810112	9696	3433725
Phoca vitulina	Carnivora	Phocidae	0	0.90612154	0.27343144	9720	3433768
Equus asinus	Artiodactyla	Equidae	0	0.918381149	0.270374056	9793	3433905
Equus caballus	Artiodactyla	Equidae	0	0.920098805	0.263084262	9796	3433909
Sus scrofa	Artiodactyla	Suidae	0	0.979992757	0.140704255	9823	3433956
Camelus dromedarius	Artiodactyla	Camelidae	0	0.914271934	0.243570761	9838	3433981
Lama glama	Artiodactyla	Camelidae	0	0.759206748	0.402923989	9844	3433989
Odocoileus hemionus	Artiodactyla	Cervidae	0	0.765201761	0.394992074	9872	3434034
Odocoileus virginianus	Artiodactyla	Cervidae	0	0.816122844	0.350350685	9874	3434038
Hydropotes inermis	Artiodactyla	Cervidae	0	0.892377446	0.281602598	9883	3434056
Giraffa camelopardalis	Artiodactyla	Giraffidae	0	0.744254547	0.403204863	9894	3434076
Bison bonasus	Artiodactyla	Bovidae	0	0.926722252	0.237311716	9902	3434092
Bos taurus	Artiodactyla	Bovidae	0	0.894705147	0.301108054	9913	3434101
Bos indicus	Artiodactyla	Bovidae	0	0.939910591	0.235928723	9915	3434103
Capra hircus	Artiodactyla	Bovidae	0	0.962951899	0.175309109	9925	3434115
Kobus ellipsiprymnus	Artiodactyla	Bovidae	0	0.600382792	0.462793912	9962	3434164
Manis javanica	Pholidota	Manidae	0	0.884711496	0.302758996	9974	3434181
Oryctolagus cuniculus	Lagomorpha	Leporidae	0	0.904612329	0.274813871	9986	3434201
Mus caroli	Rodentia	Muridae	0	0.881388751	0.300807043	10089	3434364
Mus cervicolor	Rodentia	Muridae	0	0.814104649	0.364488198	10097	3434380
Rattus rattus	Rodentia	Muridae	0	0.960754226	0.171237497	10117	3434407
Apodemus sylvaticus	Rodentia	Muridae	0	0.953694061	0.199607335	10129	3434424
Lynx lynx	Carnivora	Felidae	0	0.954754617	0.196568971	13125	3438160
Ursus maritimus	Carnivora	Ursidae	0	0.958098858	0.183817511	29073	3443313
Microtus agrestis	Rodentia	Cricetidae	0	0.885964129	0.29596126	29092	3443349
Lama pacos	Artiodactyla	Camelidae	0	0.970240966	0.150783375	30538	3445626
Acinonyx jubatus	Carnivora	Felidae	0	0.920650846	0.266305162	32536	3448402
Leopardus pardalis	Carnivora	Felidae	0	0.973730912	0.143064091	32538	3448404
Chinchilla lanigera	Rodentia	Chinchillidae	0	0.68971849	0.426816905	34839	3451511
Nyctereutes procyonoides	Carnivora	Canidae	0	0.989936587	0.099994449	34880	3451573
Rattus tanezumi	Rodentia	Muridae	0	0.925794616	0.236847526	35732	3452800
Mustela sibirica	Rodentia	Mustelidae	0	0.989882521	0.099992248	36240	3453725
Prionailurus bengalensis	Carnivora	Felidae	0	0.989976722	0.099992688	37029	3455012
Prionailurus iriomotensis	Carnivora	Felidae	0	0.989670234	0.099987219	37030	3455014
Hemitragus jemlahicus	Artiodactyla	Bovidae	0	0.970156804	0.141735232	37179	3455259
Hippotragus niger	Artiodactyla	Bovidae	0	0.754437343	0.390578174	37189	3455278
Apodemus agrarius	Rodentia	Muridae	0	0.970749834	0.140494173	39030	3458388
Sorex araneus	Eulipotyphla	Soricidae	0	0.785208862	0.396021979	42254	3464087
Leopardus tigrinus	Carnivora	Felidae	0	0.911150633	0.273185428	46842	3472027
Leopardus geoffroyi	Carnivora	Felidae	0	0.96187985	0.18007123	46844	3472029
Microtus arvalis	Rodentia	Cricetidae	0	0.952044251	0.19154707	47230	3472720
Apodemus flavicollis	Rodentia	Muridae	0	0.930294857	0.247640499	54292	3484976
Nycteris thebaica	Chiroptera	Nycteridae	0	0.629328567	0.44679382	59467	3494210
Pipistrellus pipistrellus	Chiroptera	Vespertilionidae	0	0.521904939	0.462220669	59474	3494221
Rhinolophus affinis	Chiroptera	Rhinolophidae	0	0.951542428	0.210962056	59477	3494227
Rhinolophus ferrumequinum	Chiroptera	Rhinolophidae	0	0.785181025	0.377087485	59479	3494231
Leopardus wiedii	Carnivora	Felidae	0	0.929732534	0.2516292	61382	3497557
Lynx canadensis	Carnivora	Felidae	0	0.961560366	0.186852121	61383	3497559
Lynx rufus	Carnivora	Felidae	0	0.930422453	0.237542016	61384	3497561
Caracal caracal	Carnivora	Felidae	0	0.964678737	0.175286389	61394	3497574
Tragelaphus angasii	Artiodactyla	Bovidae	0	0.717793251	0.416459047	66437	3506322
Canis mesomelas	Carnivora	Canidae	0	0.982037185	0.113572372	68725	3509503
Rattus flavipectus	Rodentia	Muridae	0	0.623079715	0.462712035	69074	3510054
Rattus losea	Rodentia	Muridae	0	0.927736283	0.239874341	69075	3510056
Paradoxurus hermaphroditus	Carnivora	Viverridae	0	0.98984045	0.099992761	71117	3513487
Martes pennanti	Carnivora	Mustelidae	0	0.916370971	0.259537071	76720	3523537
Rattus argentiventer	Rodentia	Muridae	0	0.58254431	0.448154332	83752	3535981
Niviventer niviventer	Rodentia	Muridae	0	0.938890687	0.222334434	83757	3535991
Rhinolophus sinicus	Chiroptera	Rhinolophidae	0	0.816238203	0.358723791	89399	3546014
Bubalus bubalis	Artiodactyla	Bovidae	0	0.833830709	0.337203267	89462	3546118
Viverricula indica	Carnivora	Viverridae	0	0.990160978	0.09666381	94196	3554692
Myotis daubentonii	Chiroptera	Vespertilionidae	0	0.593041967	0.449050128	98922	3563007
Lepus granatensis	Lagomorpha	Leporidae	0	0.772743947	0.398774624	100182	3565178
Nycticebus pygmaeus	Primates	Lorisidae	0	0.935986958	0.208006636	101278	3567053
Pipistrellus abramus	Chiroptera	Vespertilionidae	0	0.752455981	0.38818566	105295	3573948
Apodemus peninsulae	Rodentia	Muridae	0	0.946881777	0.218700954	105297	3573952
Hypsugo savii	Chiroptera	Vespertilionidae	0	0.657524078	0.443538296	109485	3581341
Neoromicia capensis	Chiroptera	Vespertilionidae	0	0.842205308	0.335166176	110938	3583804
Rhabdomys pumilio	Rodentia	Muridae	0	0.891353341	0.28300349	121573	3598982
Apodemus chevrieri	Rodentia	Muridae	0	0.999148865	0.004632083	129246	3605852
Apodemus draco	Rodentia	Muridae	0	0.909544076	0.268111843	129247	3605853
Scotophilus kuhlii	Chiroptera	Vespertilionidae	0	0.641460562	0.449409143	153297	3627544
Crocidura attenuata	Eulipotyphla	Soricidae	0	0.68160725	0.428127449	167044	3640030
Rhinolophus monoceros	Chiroptera	Rhinolophidae	0	0.75919203	0.387991943	169756	3642474
Aselliscus stoliczkanus	Chiroptera	Hipposideridae	0	0.540194759	0.462741253	188568	3659997
Rhinolophus pearsonii	Chiroptera	Rhinolophidae	0	0.776600241	0.376497772	188571	3660000
Rhinolophus rex	Chiroptera	Rhinolophidae	0	0.750693529	0.391423997	188572	3660001
Myotis ricketti	Chiroptera	Vespertilionidae	0	0.588503507	0.447659265	203696	3673960
Melogale moschata	Carnivora	Mustelidae	0	0.999956381	0.000287801	204267	3674495
Urocyon littoralis	Carnivora	Canidae	0	0.966065304	0.171794794	244585	3710690
Niviventer confucianus	Rodentia	Muridae	0	0.750916625	0.408289602	248811	3714425
Apodemus ilex	Rodentia	Muridae	0	0.713971763	0.425090159	256595	3721662
Eothenomys miletus	Rodentia	Cricetidae	0	0.987785206	0.067408949	259054	3723992
Meriones meridianus	Rodentia	Muridae	0	0.720415914	0.410828825	261754	3726229
Mustela kathiah	Rodentia	Mustelidae	0	0.986651004	0.102203999	272460	3735994
Hipposideros caffer	Chiroptera	Hipposideridae	0	0.735406945	0.384801474	302402	3759833
Mus bufo	Rodentia	Muridae	0	0.857459485	0.325869111	397332	3846164
Niviventer eha	Rodentia	Muridae	0	0.967339186	0.158685412	425033	3871100
Myodes glareolus	Rodentia	Cricetidae	0	0.879147803	0.304250386	447135	3891106
Neovison vison	Carnivora	Mustelidae	1	0.999799621	0.00109986	452646	3895726
Bandicota indica	Rodentia	Muridae	0	0.880528915	0.298622534	456472	3899148
Rhinolophus thomasi	Chiroptera	Rhinolophidae	0	0.521100128	0.462172425	476589	3916809
Rattus nitidus	Rodentia	Muridae	0	0.73040508	0.415612489	508668	3945467
Rhinolophus blasii	Chiroptera	Rhinolophidae	0	0.737880761	0.385804696	519037	3954103
Myodes rufocanus	Rodentia	Cricetidae	0	0.801611188	0.374247592	527686	3960288
Myodes rutilus	Rodentia	Cricetidae	0	0.926507055	0.235041662	537920	3968664
Rusa unicolor	Artiodactyla	Cervidae	0	0.905522088	0.269816361	662561	4046521
Erinaceus amurensis	Eulipotyphla	Erinaceidae	0	0.800120363	0.374275808	757341	4108162
Predicted non-human mammalian hosts of SARS-CoV-2, exlcuding lab-rodents.
