## Supplementary results table - SR2 for "Predicting mammalian hosts in which novel coronaviruses can be generated"

Coronavirus	Genus	Subgenus	Observed host range	Predicted host range
hipposideros bat coronavirus hku10	Alpha	decacovirus	1	5 (-2/+9)
rousettus bat coronavirus hku10	Alpha	decacovirus	1	7 (-6/+8)
betacoronavirus england 1	Beta	merbecovirus	1	3 (-2/+4)
alphacoronavirus sp.	Alpha	unclassified alphacoronavirus	18	300 (-53/+0)
nl63-related bat coronavirus	Alpha	setracovirus	1	2 (-1/+3)
betacoronavirus sp.	Beta	unclassified betacoronavirus	7	225 (-68/+53)
coronavirus accov-jc34	Alpha	unclassified alphacoronavirus	1	10 (-8/+8)
coronavirus hku15	Delta	buldecovirus	1	1 (0/+1)
hedgehog coronavirus 1	Beta	merbecovirus	1	4 (-3/+1)
porcine enteric alphacoronavirus	Alpha	rhinacovirus	1	2 (-1/+3)
hypsugo bat coronavirus hku25	Unlcassified	unclassified coronavirinae	1	5 (-3/+3)
myotis lucifugus coronavirus	Alpha	colacovirus	1	4 (-3/+5)
porcine enteric alphacoronavirus gds04	Alpha	rhinacovirus	1	2 (-1/+4)
swine acute diarrhea syndrome coronavirus	Unlcassified	unclassified coronavirinae	1	3 (-2/+3)
swine enteric alphacoronavirus	Alpha	unclassified alphacoronavirus	1	3 (-2/+5)
water deer coronavirus	Beta	embecovirus	1	7 (-6/+7)
bat alphacoronavirus	Alpha	unclassified alphacoronavirus	10	213 (-94/+42)
feline alphacoronavirus 1	Alpha	unclassified alphacoronavirus	1	3 (-2/+10)
feline coronavirus uu47	Alpha	tegacovirus	1	3 (-2/+10)
feline coronavirus uu54	Alpha	tegacovirus	1	5 (-4/+7)
alphacoronavirus bat-cov/p.kuhlii/italy/206645-41/2011	Alpha	unclassified alphacoronavirus	1	4 (-2/+5)
alphacoronavirus bat-cov/p.kuhlii/italy/206679-3/2010	Alpha	unclassified alphacoronavirus	1	3 (-1/+6)
alphacoronavirus bat-cov/p.kuhlii/italy/3398-19/2015	Alpha	unclassified alphacoronavirus	1	3 (-1/+5)
yak coronavirus	Beta	embecovirus	1	9 (-5/+7)
rhinolophus bat coronavirus hku32	Alpha	unclassified alphacoronavirus	1	2 (-1/+5)
tylonycteris bat coronavirus hku33	Alpha	unclassified alphacoronavirus	1	6 (-4/+4)
middle east respiratory syndrome-related coronavirus	Beta	merbecovirus	10	259 (-57/+27)
coronavirus btsk-alphacov/gx2018a	Alpha	unclassified alphacoronavirus	1	6 (-5/+2)
coronavirus btsk-alphacov/gx2018b	Alpha	unclassified alphacoronavirus	1	4 (-3/+3)
coronavirus btsk-alphacov/gx2018c	Alpha	unclassified alphacoronavirus	1	4 (-2/+5)
coronavirus btsk-alphacov/gx2018d	Alpha	unclassified alphacoronavirus	1	6 (-4/+4)
coronavirus btrs-alphacov/yn2018	Alpha	unclassified alphacoronavirus	1	10 (-8/+19)
coronavirus btrs-betacov/yn2018a	Beta	unclassified betacoronavirus	1	4 (-2/+3)
coronavirus btrs-betacov/yn2018b	Beta	unclassified betacoronavirus	1	4 (-2/+2)
coronavirus btrs-betacov/yn2018c	Beta	unclassified betacoronavirus	1	4 (-1/+4)
coronavirus btrs-betacov/yn2018d	Beta	unclassified betacoronavirus	1	4 (-3/+3)
coronavirus btrt-betacov/gx2018	Beta	unclassified betacoronavirus	1	6 (-4/+7)
bat coronavirus	Unlcassified	unclassified coronavirinae	75	300 (-41/+0)
bat sars-like coronavirus	Beta	sarbecovirus	8	223 (-79/+39)
bat sars-like coronavirus wiv1	Beta	sarbecovirus	1	6 (-2/+5)
human betacoronavirus 2c emc/2012	Beta	merbecovirus	1	3 (-2/+4)
lucheng rn rat coronavirus	Alpha	luchacovirus	1	8 (-3/+14)
btrf-alphacov/hub2013	Alpha	unclassified alphacoronavirus	1	6 (-4/+9)
porcine coronavirus hku15	Delta	buldecovirus	1	1 (0/+2)
btvs-betacov/sc2013	Beta	unclassified betacoronavirus	1	5 (-1/+10)
btmf-alphacov/ah2011	Alpha	unclassified alphacoronavirus	1	5 (-2/+4)
btmf-alphacov/fj2012	Alpha	minunacovirus	1	4 (-1/+5)
btmf-alphacov/gd2012	Alpha	minunacovirus	1	4 (-1/+6)
btmf-alphacov/hen2013	Alpha	minunacovirus	1	5 (-2/+6)
btmf-alphacov/hub2013	Alpha	minunacovirus	1	5 (-2/+6)
btmf-alphacov/jx2012	Alpha	unclassified alphacoronavirus	1	6 (-3/+4)
btmr-alphacov/sax2011	Alpha	unclassified alphacoronavirus	1	7 (-4/+8)
btnv-alphacov/sc2013	Alpha	unclassified alphacoronavirus	1	6 (-4/+15)
btrf-alphacov/yn2012	Alpha	unclassified alphacoronavirus	1	5 (-3/+3)
btpa-betacov/gd2013	Beta	merbecovirus	1	3 (-1/+7)
btrf-betacov/heb2013	Beta	sarbecovirus	1	5 (-2/+5)
btrf-betacov/jl2012	Beta	sarbecovirus	1	5 (-3/+3)
btrf-betacov/sx2013	Beta	sarbecovirus	1	4 (-2/+2)
btrs-betacov/gx2013	Beta	sarbecovirus	1	4 (-2/+5)
btrs-betacov/hub2013	Beta	sarbecovirus	1	4 (-2/+5)
btrs-betacov/yn2013	Beta	sarbecovirus	1	5 (-3/+5)
bttp-betacov/gx2012	Beta	merbecovirus	1	5 (-3/+8)
bat coronavirus cdphe15/usa/2006	Alpha	colacovirus	1	5 (-4/+3)
bat hp-betacoronavirus/zhejiang2013	Beta	unclassified betacoronavirus	1	5 (-3/+4)
betacoronavirus erinaceus/vmc/deu/2012	Beta	merbecovirus	1	4 (-3/+1)
erinaceus hedgehog coronavirus hku31	Beta	merbecovirus	1	5 (-3/+2)
rousettus aegyptiacus bat coronavirus 229e-related	Alpha	duvinacovirus	1	7 (-5/+11)
miniopterus pusillus bat coronavirus hku8-related	Alpha	minunacovirus	1	7 (-4/+4)
miniopterus schreibersii bat coronavirus 1-related	Alpha	minunacovirus	1	5 (-2/+3)
tylonycteris pachypus bat coronavirus hku4-related	Beta	merbecovirus	1	3 (-2/+9)
pipistrellus abramus bat coronavirus hku5-related	Beta	merbecovirus	1	3 (-2/+6)
scotophilus kuhlii bat coronavirus 512-related	Alpha	pedacovirus	1	5 (-4/+5)
rhinolophus affinis bat coronavirus hku2-related	Alpha	rhinacovirus	1	4 (-2/+5)
hipposideros pomona bat coronavirus hku10-related	Alpha	decacovirus	1	5 (-2/+10)
hipposideros pomona bat coronavirus chb25	Alpha	decacovirus	1	8 (-4/+17)
severe acute respiratory syndrome coronavirus 2	Beta	sarbecovirus	6	131 (-42/+43)
porcine deltacoronavirus knu14-04	Delta	buldecovirus	1	1 (0/+1)
porcine deltacoronavirus	Delta	buldecovirus	1	1 (0/+2)
swine enteric coronavirus	Alpha	tegacovirus	1	2 (-1/+2)
229e-related bat coronavirus	Alpha	duvinacovirus	5	113 (-57/+74)
pangolin coronavirus	Beta	unclassified betacoronavirus	1	5 (-2/+6)
bat coronavirus ratg13	Unlcassified	unclassified coronavirinae	1	6 (-4/+3)
camel alphacoronavirus	Alpha	duvinacovirus	1	5 (-3/+5)
camel coronavirus hku23	Alpha	unclassified alphacoronavirus	1	3 (-2/+9)
camel alphacoronavirus camel229e	Alpha	duvinacovirus	1	4 (-2/+9)
bottlenose dolphin coronavirus	Gamma	cegacovirus	0	185 (-44/+0)
rabbit coronavirus hku14	Beta	unclassified betacoronavirus	1	4 (-3/+3)
alpaca respiratory coronavirus	Alpha	duvinacovirus	1	4 (-2/+3)
human betacoronavirus 2c england-qatar/2012	Beta	merbecovirus	1	3 (-2/+4)
betacoronavirus hku24	Beta	embecovirus	1	7 (-3/+13)
bat sars-like coronavirus ynlf_31c	Beta	sarbecovirus	1	4 (-1/+4)
bat sars-like coronavirus ynlf_34c	Beta	sarbecovirus	1	4 (-1/+5)
european turkey coronavirus 080385d	Gamma	igacovirus	0	126 (-94/+59)
ferret coronavirus	Alpha	minacovirus	1	5 (-2/+5)
human betacoronavirus 2c jordan-n3/2012	Beta	merbecovirus	1	3 (-2/+5)
sars-like coronavirus wiv16	Beta	unclassified betacoronavirus	1	6 (-3/+7)
rousettus bat coronavirus	Beta	nobecovirus	1	4 (-3/+7)
bat coronavirus rp/shaanxi2011	Beta	sarbecovirus	1	6 (-2/+2)
bat coronavirus cp/yunnan2011	Beta	sarbecovirus	1	6 (-4/+3)
bat sars-like coronavirus rs3367	Beta	sarbecovirus	1	6 (-3/+4)
deltacoronavirus pdcov/usa/illinois121/2014	Delta	buldecovirus	1	1 (0/+2)
deltacoronavirus pdcov/usa/illinois133/2014	Delta	buldecovirus	1	1 (0/+2)
rhinolophus affinis coronavirus	Beta	sarbecovirus	1	4 (-2/+5)
coronavirus neoromicia/pml-phe1/rsa/2011	Beta	merbecovirus	1	2 (0/+1)
bat sars-like coronavirus rsshc014	Beta	sarbecovirus	1	5 (-2/+5)
porcine deltacoronavirus 8734/usa-ia/2014	Delta	buldecovirus	1	1 (0/+2)
deltacoronavirus pdcov/usa/illinois134/2014	Delta	buldecovirus	1	1 (0/+1)
deltacoronavirus pdcov/usa/illinois136/2014	Delta	buldecovirus	1	1 (0/+1)
deltacoronavirus pdcov/usa/ohio137/2014	Delta	buldecovirus	1	1 (0/+2)
dromedary camel coronavirus hku23	Beta	embecovirus	1	3 (-1/+9)
swine deltacoronavirus ohiocvm1/2014	Delta	buldecovirus	1	1 (0/+2)
infectious bronchitis virus	Gamma	igacovirus	1	4 (-2/+1)
bovine coronavirus	Beta	embecovirus	6	87 (-23/+28)
feline infectious peritonitis virus	Alpha	tegacovirus	1	5 (-4/+7)
human coronavirus 229e	Alpha	duvinacovirus	3	82 (-54/+119)
murine hepatitis virus	Beta	embecovirus	1	7 (-5/+5)
porcine respiratory coronavirus	Alpha	tegacovirus	1	2 (-1/+1)
transmissible gastroenteritis virus	Alpha	tegacovirus	3	73 (-43/+44)
canine coronavirus	Alpha	tegacovirus	6	128 (-34/+39)
feline coronavirus	Alpha	tegacovirus	2	27 (-14/+22)
porcine epidemic diarrhea virus	Alpha	pedacovirus	2	48 (-28/+55)
human coronavirus oc43	Beta	embecovirus	2	19 (-7/+35)
porcine hemagglutinating encephalomyelitis virus	Beta	embecovirus	1	3 (-1/+5)
equine coronavirus	Beta	embecovirus	2	29 (-13/+22)
human enteric coronavirus 4408	Beta	embecovirus	1	5 (-4/+4)
canine respiratory coronavirus	Beta	embecovirus	1	6 (-2/+12)
sars coronavirus urbani	Beta	sarbecovirus	1	3 (-1/+1)
sars coronavirus hku-39849	Beta	sarbecovirus	2	15 (-8/+26)
sars coronavirus cuhk-w1	Beta	sarbecovirus	1	3 (-2/+1)
sars coronavirus zj01	Beta	sarbecovirus	1	3 (-2/+2)
sars coronavirus hsr 1	Beta	sarbecovirus	1	3 (-1/+1)
sars coronavirus cuhk-ag01	Beta	sarbecovirus	1	3 (-1/+0)
sars coronavirus cuhk-ag02	Beta	sarbecovirus	1	3 (-2/+1)
sars coronavirus cuhk-ag03	Beta	sarbecovirus	1	3 (-1/+1)
sars coronavirus twh	Beta	sarbecovirus	1	3 (-1/+0)
sars coronavirus twj	Beta	sarbecovirus	1	3 (-1/+2)
sars coronavirus twk	Beta	sarbecovirus	1	3 (-1/+0)
sars coronavirus tws	Beta	sarbecovirus	1	3 (-1/+0)
sars coronavirus twy	Beta	sarbecovirus	1	3 (-2/+0)
sars coronavirus fra	Beta	sarbecovirus	1	3 (-1/+1)
sars coronavirus sod	Beta	sarbecovirus	1	3 (-1/+2)
sars coronavirus hc/sz/61/03	Beta	sarbecovirus	1	4 (-2/+5)
human coronavirus nl63	Alpha	setracovirus	1	4 (-3/+3)
sars coronavirus gz0401	Beta	sarbecovirus	1	3 (-2/+0)
human coronavirus hku1	Beta	embecovirus	1	4 (-3/+2)
sars coronavirus cdc_200301157	Beta	sarbecovirus	1	3 (-1/+1)
sars coronavirus pc4-13	Beta	sarbecovirus	1	5 (-3/+7)
sars coronavirus pc4-136	Beta	sarbecovirus	1	7 (-5/+7)
sars coronavirus pc4-227	Beta	sarbecovirus	1	7 (-5/+7)
sars coronavirus b039	Beta	sarbecovirus	1	6 (-4/+7)
sars coronavirus a022	Beta	sarbecovirus	2	28 (-18/+26)
sars coronavirus zj0301	Beta	sarbecovirus	1	3 (-2/+2)
bat sars cov rm1/2004	Beta	sarbecovirus	1	5 (-2/+3)
bat sars cov rf1/2004	Beta	sarbecovirus	1	4 (-2/+5)
sars coronavirus gdh-bjh01	Beta	sarbecovirus	1	3 (-2/+2)
tgev miller m6	Alpha	tegacovirus	1	2 (0/+2)
tgev miller m60	Alpha	tegacovirus	1	1 (0/+2)
tgev purdue p115	Alpha	tegacovirus	1	2 (0/+2)
tgev virulent purdue	Alpha	tegacovirus	1	2 (0/+2)
prcv isu-1	Alpha	tegacovirus	1	1 (0/+2)
bovine coronavirus isolate alpaca	Beta	embecovirus	1	4 (-1/+4)
sambar deer coronavirus us/oh-wd388/1994	Beta	embecovirus	1	5 (-3/+10)
sambar deer coronavirus us/oh-wd388-tc/1994	Beta	embecovirus	1	5 (-1/+5)
white-tailed deer coronavirus us/oh-wd470/1994	Beta	embecovirus	1	4 (-3/+9)
waterbuck coronavirus us/oh-wd358/1994	Beta	embecovirus	1	7 (-3/+6)
waterbuck coronavirus us/oh-wd358-tc/1994	Beta	embecovirus	1	7 (-3/+6)
sable antelope coronavirus us/oh1/2003	Beta	embecovirus	1	8 (-3/+9)
giraffe coronavirus us/oh3/2003	Beta	embecovirus	1	7 (-4/+4)
calf-giraffe coronavirus us/oh3/2006	Beta	embecovirus	1	8 (-7/+5)
giraffe coronavirus us/oh3-tc/2006	Beta	embecovirus	1	6 (-4/+7)
murine coronavirus repjhm/ra59	Beta	embecovirus	1	6 (-4/+5)
murine coronavirus repa59/rjhm	Beta	embecovirus	1	7 (-5/+6)
murine coronavirus sa59/rjhm	Beta	embecovirus	1	7 (-5/+7)
feline coronavirus uu3	Alpha	tegacovirus	1	5 (-4/+10)
feline coronavirus uu4	Alpha	tegacovirus	1	4 (-3/+9)
feline coronavirus uu5	Alpha	tegacovirus	1	6 (-5/+7)
feline coronavirus uu7	Alpha	tegacovirus	1	4 (-3/+9)
waterbuck coronavirus us/oh-wd358-gnc/1994	Beta	embecovirus	1	9 (-4/+4)
feline coronavirus rm	Alpha	tegacovirus	1	4 (-3/+8)
feline coronavirus uu2	Alpha	tegacovirus	1	5 (-4/+10)
murine coronavirus mhv-3	Beta	embecovirus	1	7 (-5/+5)
murine coronavirus mhv-1	Beta	embecovirus	1	7 (-5/+5)
murine coronavirus ra59/sjhm	Beta	embecovirus	1	7 (-5/+5)
murine coronavirus mhv-jhm.ia	Beta	embecovirus	1	7 (-5/+6)
murine coronavirus ra59/r13	Beta	embecovirus	1	7 (-5/+6)
murine coronavirus rjhm/a	Beta	embecovirus	1	7 (-5/+6)
murine coronavirus inf-mhv-a59	Beta	embecovirus	1	7 (-5/+5)
feline coronavirus uu10	Alpha	tegacovirus	1	2 (-1/+6)
feline coronavirus uu11	Alpha	tegacovirus	1	5 (-4/+7)
feline coronavirus uu15	Alpha	tegacovirus	1	3 (-2/+7)
feline coronavirus uu16	Alpha	tegacovirus	1	6 (-5/+8)
feline coronavirus uu8	Alpha	tegacovirus	1	6 (-5/+11)
feline coronavirus uu9	Alpha	tegacovirus	1	4 (-3/+6)
human enteric coronavirus strain 4408	Beta	embecovirus	1	3 (-2/+0)
sars coronavirus p2	Beta	sarbecovirus	1	4 (-3/+1)
sars coronavirus ma15	Beta	sarbecovirus	1	9 (-6/+7)
sars coronavirus ma15 exon1	Beta	sarbecovirus	1	9 (-6/+7)
alphacoronavirus 1	Alpha	tegacovirus	24	204 (-61/+75)
rhinolophus bat coronavirus hku2	Alpha	rhinacovirus	3	82 (-45/+67)
scotophilus bat coronavirus 512	Alpha	pedacovirus	2	51 (-31/+54)
miniopterus bat coronavirus hku8	Alpha	minunacovirus	3	72 (-45/+60)
betacoronavirus 1	Beta	embecovirus	10	198 (-79/+80)
murine coronavirus	Beta	embecovirus	6	140 (-57/+95)
rousettus bat coronavirus hku9	Beta	nobecovirus	5	117 (-62/+66)
tylonycteris bat coronavirus hku4	Beta	merbecovirus	1	5 (-3/+8)
pipistrellus bat coronavirus hku5	Beta	merbecovirus	3	69 (-46/+69)
severe acute respiratory syndrome-related coronavirus	Beta	sarbecovirus	9	294 (-47/+6)
avian coronavirus	Gamma	igacovirus	1	4 (-3/+1)
beluga whale coronavirus sw1	Gamma	cegacovirus	0	184 (-78/+0)
sars coronavirus rs_672/2006	Beta	sarbecovirus	1	4 (-2/+7)
ferret enteric coronavirus	Alpha	minacovirus	1	5 (-3/+3)
ferret systemic coronavirus	Alpha	minacovirus	1	5 (-3/+3)
mink coronavirus strain wd1127	Alpha	minacovirus	1	4 (-2/+4)
mink coronavirus strain wd1133	Alpha	unclassified alphacoronavirus	1	3 (0/+6)
bat coronavirus bm48-31/bgr/2008	Unlcassified	unclassified coronavirinae	1	5 (-3/+4)
feline coronavirus uu34	Alpha	tegacovirus	1	4 (-3/+9)
feline coronavirus uu40	Alpha	tegacovirus	1	5 (-4/+10)
Observed and predicted mammalian host-range (1 or more) of coronaviruses. Values in brackets represent +/- SD from ensemble mean (at probability cut-off >0.5).
