## Supplementary results table - SR3 for "Predicting mammalian hosts in which novel coronaviruses can be generated"

Mammal	Order	Family	Observed no. of CoVs (complete genome available)	Predicted No. of CoVs
molossus currentium	Chiroptera	Molossidae	0	8 (-2/+4)	Molossidae
eptesicus japonensis	Chiroptera	Vespertilionidae	1	12 (-6/+7)	Vespertilionidae
epomophorus labiatus	Chiroptera	Pteropodidae	0	11 (-2/+3)	Pteropodidae
hypsugo alaschanicus	Chiroptera	Vespertilionidae	1	11 (-7/+8)	Vespertilionidae
mormopterus jugularis	Chiroptera	Molossidae	1	11 (-7/+6)	Molossidae
lichonycteris obscura	Chiroptera	Phyllostomidae	0	5 (-1/+8)	Phyllostomidae
falsistrellus mackenziei	Chiroptera	Vespertilionidae	0	9 (-5/+3)	Vespertilionidae
triaenops menamena	Chiroptera	Rhinonycteridae	1	10 (-4/+7)	Rhinonycteridae
hipposideros lekaguli	Chiroptera	Hipposideridae	1	12 (-8/+11)	Hipposideridae
hipposideros vittatus	Chiroptera	Hipposideridae	1	14 (-4/+4)	Hipposideridae
taphozous perforatus	Chiroptera	Emballonuridae	2	17 (-6/+5)	Emballonuridae
hipposideros cf. ruber	Chiroptera	Hipposideridae	2	15 (-4/+11)	Hipposideridae
puma yagouaroundi	Carnivora	Felidae	1	11 (-5/+24)	Felidae
lasiopodomys gregalis	Rodentia	Cricetidae	0	17 (-6/+7)	Cricetidae
erinaceus europaeus	Eulipotyphla	Erinaceidae	3	21 (-3/+5)	Erinaceidae
suncus murinus	Eulipotyphla	Soricidae	0	17 (-6/+5)	Soricidae
cynopterus sphinx	Chiroptera	Pteropodidae	3	20 (-6/+11)	Pteropodidae
pteropus alecto	Chiroptera	Pteropodidae	1	12 (-4/+3)	Pteropodidae
rousettus aegyptiacus	Chiroptera	Pteropodidae	4	21 (-7/+9)	Pteropodidae
rousettus leschenaultii	Chiroptera	Pteropodidae	4	20 (-7/+13)	Pteropodidae
megaderma lyra	Chiroptera	Megadermatidae	1	17 (-6/+12)	Megadermatidae
artibeus jamaicensis	Chiroptera	Phyllostomidae	0	10 (-5/+6)	Phyllostomidae
desmodus rotundus	Chiroptera	Phyllostomidae	0	8 (-3/+1)	Phyllostomidae
miniopterus schreibersii	Chiroptera	Vespertilionidae	5	27 (-4/+15)	Vespertilionidae
myotis velifer	Chiroptera	Vespertilionidae	0	4 (-1/+9)	Vespertilionidae
tadarida brasiliensis	Chiroptera	Molossidae	0	8 (-4/+2)	Molossidae
chlorocebus aethiops	Primates	Cercopithecidae	1	47 (-34/+3)	Cercopithecidae
macaca mulatta	Primates	Cercopithecidae	0	15 (-4/+3)	Cercopithecidae
pan troglodytes	Primates	Hominidae	1	52 (-25/+4)	Hominidae
canis lupus	Carnivora	Canidae	1	12 (-5/+5)	Canidae
canis latrans	Carnivora	Canidae	1	11 (-6/+3)	Canidae
canis lupus familiaris	Carnivora	Canidae	5	44 (-23/+12)	Canidae
vulpes vulpes	Carnivora	Canidae	1	16 (-6/+4)	Canidae
ursus americanus	Carnivora	Ursidae	1	15 (-7/+7)	Ursidae
ursus arctos	Carnivora	Ursidae	1	20 (-8/+4)	Ursidae
ailuropoda melanoleuca	Carnivora	Ursidae	1	18 (-5/+3)	Ursidae
mustela putorius	Carnivora	Mustelidae	4	26 (-5/+6)	Mustelidae
paguma larvata	Carnivora	Viverridae	1	16 (-6/+8)	Viverridae
crocuta crocuta	Carnivora	Hyaenidae	2	13 (-4/+14)	Hyaenidae
felis silvestris	Carnivora	Felidae	1	15 (-8/+10)	Felidae
felis catus	Carnivora	Felidae	22	66 (-22/+43)	Felidae
panthera leo	Carnivora	Felidae	1	11 (-6/+6)	Felidae
panthera tigris	Carnivora	Felidae	1	12 (-6/+21)	Felidae
puma concolor	Carnivora	Felidae	1	12 (-7/+1)	Felidae
phoca vitulina	Carnivora	Phocidae	0	15 (-6/+2)	Phocidae
equus asinus	Artiodactyla	Equidae	2	21 (-6/+4)	Equidae
equus caballus	Artiodactyla	Equidae	2	22 (-7/+14)	Equidae
sus scrofa	Artiodactyla	Suidae	26	122 (-40/+55)	Suidae
camelus dromedarius	Artiodactyla	Camelidae	6	45 (-19/+19)	Camelidae
lama glama	Artiodactyla	Camelidae	1	18 (-5/+5)	Camelidae
odocoileus hemionus	Artiodactyla	Cervidae	1	19 (-10/+4)	Cervidae
odocoileus virginianus	Artiodactyla	Cervidae	1	15 (-3/+4)	Cervidae
hydropotes inermis	Artiodactyla	Cervidae	1	19 (-8/+1)	Cervidae
giraffa camelopardalis	Artiodactyla	Giraffidae	3	27 (-6/+13)	Giraffidae
bison bonasus	Artiodactyla	Bovidae	1	16 (-4/+11)	Bovidae
bos taurus	Artiodactyla	Bovidae	2	33 (-12/+9)	Bovidae
bos indicus	Artiodactyla	Bovidae	1	20 (-6/+7)	Bovidae
capra hircus	Artiodactyla	Bovidae	2	23 (-6/+13)	Bovidae
kobus ellipsiprymnus	Artiodactyla	Bovidae	3	27 (-9/+11)	Bovidae
manis javanica	Pholidota	Manidae	1	15 (-4/+3)	Manidae
oryctolagus cuniculus	Lagomorpha	Leporidae	3	24 (-6/+4)	Leporidae
cricetulus griseus	Rodentia	Cricetidae	1	17 (-6/+1)	Cricetidae
mus caroli	Rodentia	Muridae	0	27 (-1/+2)	Muridae
mus musculus	Rodentia	Muridae	14	50 (-11/+31)	Muridae
mus cervicolor	Rodentia	Muridae	1	30 (-17/+7)	Muridae
rattus norvegicus	Rodentia	Muridae	3	37 (-17/+5)	Muridae
rattus rattus	Rodentia	Muridae	0	15 (-1/+3)	Muridae
apodemus sylvaticus	Rodentia	Muridae	0	30 (-17/+7)	Muridae
cavia porcellus	Rodentia	Caviidae	1	16 (-4/+4)	Caviidae
lynx lynx	Carnivora	Felidae	1	12 (-7/+18)	Felidae
eumops glaucinus	Chiroptera	Molossidae	0	11 (-6/+2)	Molossidae
molossus molossus	Chiroptera	Molossidae	1	12 (-8/+8)	Molossidae
nyctinomops laticaudatus	Chiroptera	Molossidae	0	9 (-4/+4)	Molossidae
artibeus lituratus	Chiroptera	Phyllostomidae	0	13 (-5/+4)	Phyllostomidae
glossophaga soricina	Chiroptera	Phyllostomidae	1	12 (-7/+6)	Phyllostomidae
anoura caudifer	Chiroptera	Phyllostomidae	0	8 (-5/+8)	Phyllostomidae
sturnira lilium	Chiroptera	Phyllostomidae	0	8 (-5/+2)	Phyllostomidae
pipistrellus subflavus	Chiroptera	Vespertilionidae	0	7 (-3/+7)	Vespertilionidae
ursus maritimus	Carnivora	Ursidae	1	12 (-7/+5)	Ursidae
eptesicus fuscus	Chiroptera	Vespertilionidae	0	8 (-3/+3)	Vespertilionidae
microtus agrestis	Rodentia	Cricetidae	0	27 (-17/+7)	Cricetidae
bos grunniens	Artiodactyla	Bovidae	2	23 (-10/+10)	Bovidae
lama pacos	Artiodactyla	Camelidae	3	21 (-3/+12)	Camelidae
acinonyx jubatus	Carnivora	Felidae	1	9 (-6/+8)	Felidae
leopardus pardalis	Carnivora	Felidae	1	30 (-23/+4)	Felidae
chinchilla lanigera	Rodentia	Chinchillidae	0	14 (-5/+3)	Chinchillidae
nyctereutes procyonoides	Carnivora	Canidae	2	24 (-2/+9)	Canidae
rattus tanezumi	Rodentia	Muridae	0	17 (-4/+3)	Muridae
mustela nivalis	Carnivora	Mustelidae	0	0 (0/+1)	Mustelidae
mustela sibirica	Rodentia	Mustelidae	0	9 (-2/+5)	Mustelidae
mustela erminea	Carnivora	Mustelidae	0	0 (0/+1)	Mustelidae
prionailurus bengalensis	Carnivora	Felidae	0	9 (-2/+1)	Felidae
prionailurus iriomotensis	Carnivora	Felidae	1	11 (-4/+8)	Felidae
hemitragus jemlahicus	Artiodactyla	Bovidae	1	18 (-6/+5)	Bovidae
hippotragus niger	Artiodactyla	Bovidae	1	19 (-8/+4)	Bovidae
apodemus agrarius	Rodentia	Muridae	0	16 (-3/+7)	Muridae
artibeus obscurus	Chiroptera	Phyllostomidae	0	9 (-5/+2)	Phyllostomidae
artibeus phaeotis	Chiroptera	Phyllostomidae	0	11 (-5/+7)	Phyllostomidae
artibeus planirostris	Chiroptera	Phyllostomidae	1	12 (-4/+7)	Phyllostomidae
carollia perspicillata	Chiroptera	Phyllostomidae	0	5 (-3/+7)	Phyllostomidae
dobsonia moluccensis	Chiroptera	Pteropodidae	0	9 (-3/+5)	Pteropodidae
sorex araneus	Eulipotyphla	Soricidae	0	12 (-2/+6)	Soricidae
leopardus tigrinus	Carnivora	Felidae	1	25 (-20/+5)	Felidae
leopardus geoffroyi	Carnivora	Felidae	1	13 (-7/+0)	Felidae
microtus arvalis	Rodentia	Cricetidae	0	16 (-5/+2)	Cricetidae
chalinolobus morio	Chiroptera	Vespertilionidae	0	11 (-6/+2)	Vespertilionidae
myotis myotis	Chiroptera	Vespertilionidae	2	16 (-6/+7)	Vespertilionidae
nyctalus noctula	Chiroptera	Vespertilionidae	0	7 (-3/+4)	Vespertilionidae
apodemus flavicollis	Rodentia	Muridae	0	16 (-3/+20)	Muridae
cynopterus brachyotis	Chiroptera	Pteropodidae	1	14 (-7/+5)	Pteropodidae
eidolon dupreanum	Chiroptera	Pteropodidae	0	9 (-4/+6)	Pteropodidae
eonycteris spelaea	Chiroptera	Pteropodidae	3	13 (-7/+7)	Pteropodidae
hipposideros galeritus	Chiroptera	Hipposideridae	0	8 (-3/+3)	Hipposideridae
myonycteris angolensis	Chiroptera	Pteropodidae	0	10 (-4/+2)	Pteropodidae
megaloglossus woermanni	Chiroptera	Pteropodidae	0	5 (-1/+4)	Pteropodidae
rousettus amplexicaudatus	Chiroptera	Pteropodidae	1	11 (-6/+4)	Pteropodidae
eptesicus nilssonii	Chiroptera	Vespertilionidae	0	9 (-1/+5)	Vespertilionidae
eptesicus serotinus	Chiroptera	Vespertilionidae	1	13 (-4/+8)	Vespertilionidae
hipposideros diadema	Chiroptera	Hipposideridae	0	7 (-2/+1)	Hipposideridae
myotis bechsteinii	Chiroptera	Vespertilionidae	0	5 (-1/+9)	Vespertilionidae
myotis lucifugus	Chiroptera	Vespertilionidae	3	12 (-5/+12)	Vespertilionidae
nyctalus lasiopterus	Chiroptera	Vespertilionidae	0	11 (-3/+3)	Vespertilionidae
nyctalus leisleri	Chiroptera	Vespertilionidae	1	13 (-3/+7)	Vespertilionidae
nycteris thebaica	Chiroptera	Nycteridae	1	17 (-6/+4)	Nycteridae
pipistrellus kuhlii	Chiroptera	Vespertilionidae	5	29 (-13/+12)	Vespertilionidae
pipistrellus nathusii	Chiroptera	Vespertilionidae	0	8 (-3/+8)	Vespertilionidae
pipistrellus pipistrellus	Chiroptera	Vespertilionidae	3	27 (-13/+10)	Vespertilionidae
pteronotus parnellii	Chiroptera	Mormoopidae	0	8 (-5/+5)	Mormoopidae
rhinolophus affinis	Chiroptera	Rhinolophidae	9	45 (-16/+31)	Rhinolophidae
rhinolophus clivosus	Chiroptera	Rhinolophidae	1	12 (-5/+8)	Rhinolophidae
rhinolophus ferrumequinum	Chiroptera	Rhinolophidae	13	68 (-24/+43)	Rhinolophidae
leopardus wiedii	Carnivora	Felidae	1	22 (-15/+14)	Felidae
lynx canadensis	Carnivora	Felidae	1	12 (-6/+19)	Felidae
lynx rufus	Carnivora	Felidae	1	11 (-7/+19)	Felidae
caracal caracal	Carnivora	Felidae	1	13 (-8/+5)	Felidae
plecotus auritus	Chiroptera	Vespertilionidae	1	10 (-4/+7)	Vespertilionidae
tragelaphus angasii	Artiodactyla	Bovidae	1	21 (-9/+4)	Bovidae
canis mesomelas	Carnivora	Canidae	2	20 (-6/+6)	Canidae
rattus flavipectus	Rodentia	Muridae	0	13 (-6/+4)	Muridae
rattus losea	Rodentia	Muridae	0	16 (-3/+6)	Muridae
rattus andamanensis	Rodentia	Muridae	0	14 (-7/+4)	Muridae
tragelaphus spekii	Artiodactyla	Bovidae	1	14 (-6/+8)	Bovidae
paradoxurus hermaphroditus	Carnivora	Viverridae	6	33 (-10/+12)	Viverridae
martes pennanti	Carnivora	Mustelidae	1	12 (-6/+1)	Mustelidae
rhinolophus megaphyllus	Chiroptera	Rhinolophidae	0	5 (-2/+14)	Rhinolophidae
eidolon helvum	Chiroptera	Pteropodidae	2	17 (-2/+3)	Pteropodidae
rhinolophus hipposideros	Chiroptera	Rhinolophidae	0	10 (0/+4)	Rhinolophidae
rousettus madagascariensis	Chiroptera	Pteropodidae	1	9 (-6/+8)	Pteropodidae
epomops franqueti	Chiroptera	Pteropodidae	0	11 (-3/+3)	Pteropodidae
megaerops niphanae	Chiroptera	Pteropodidae	0	7 (-1/+8)	Pteropodidae
micropteropus pusillus	Chiroptera	Pteropodidae	0	10 (-3/+5)	Pteropodidae
rattus argentiventer	Rodentia	Muridae	1	18 (-5/+5)	Muridae
niviventer niviventer	Rodentia	Muridae	0	14 (-3/+4)	Muridae
rhinolophus sinicus	Chiroptera	Rhinolophidae	11	51 (-21/+25)	Rhinolophidae
bubalus bubalis	Artiodactyla	Bovidae	1	16 (-4/+2)	Bovidae
phyllostomus discolor	Chiroptera	Phyllostomidae	1	13 (-9/+5)	Phyllostomidae
viverricula indica	Carnivora	Viverridae	0	13 (-4/+6)	Viverridae
pteronotus davyi	Chiroptera	Mormoopidae	0	7 (-3/+5)	Mormoopidae
mystacina tuberculata	Chiroptera	Mystacinidae	0	6 (-3/+4)	Mystacinidae
myotis daubentonii	Chiroptera	Vespertilionidae	3	29 (-15/+13)	Vespertilionidae
lepus granatensis	Lagomorpha	Leporidae	0	15 (-5/+3)	Leporidae
nycticebus pygmaeus	Primates	Lorisidae	1	17 (-5/+6)	Lorisidae
vespertilio sinensis	Chiroptera	Vespertilionidae	2	17 (-5/+6)	Vespertilionidae
pipistrellus abramus	Chiroptera	Vespertilionidae	4	22 (-6/+10)	Vespertilionidae
apodemus peninsulae	Rodentia	Muridae	0	17 (-3/+16)	Muridae
deomys ferrugineus	Rodentia	Muridae	0	9 (-1/+5)	Muridae
rhinolophus euryale	Chiroptera	Rhinolophidae	1	13 (-3/+7)	Rhinolophidae
myotis capaccinii	Chiroptera	Vespertilionidae	1	11 (-2/+10)	Vespertilionidae
myotis brandtii	Chiroptera	Vespertilionidae	1	13 (-6/+6)	Vespertilionidae
myotis emarginatus	Chiroptera	Vespertilionidae	3	17 (-5/+12)	Vespertilionidae
myotis nattereri	Chiroptera	Vespertilionidae	2	16 (-3/+7)	Vespertilionidae
myotis blythii	Chiroptera	Vespertilionidae	0	9 (-1/+5)	Vespertilionidae
hypsugo savii	Chiroptera	Vespertilionidae	1	15 (-6/+5)	Vespertilionidae
neoromicia capensis	Chiroptera	Vespertilionidae	4	23 (-5/+13)	Vespertilionidae
hipposideros commersoni	Chiroptera	Hipposideridae	0	6 (-4/+4)	Hipposideridae
miniopterus australis	Chiroptera	Vespertilionidae	0	10 (-5/+7)	Vespertilionidae
rhabdomys pumilio	Rodentia	Muridae	0	31 (-18/+3)	Muridae
molossus rufus	Chiroptera	Molossidae	1	12 (-8/+6)	Molossidae
myotis riparius	Chiroptera	Vespertilionidae	0	9 (-5/+2)	Vespertilionidae
rhinopoma hardwickii	Chiroptera	Rhinopomatidae	0	10 (-3/+9)	Rhinopomatidae
apodemus chevrieri	Rodentia	Muridae	1	23 (-7/+2)	Muridae
apodemus draco	Rodentia	Muridae	0	16 (-2/+4)	Muridae
ptenochirus jagori	Chiroptera	Pteropodidae	0	13 (-6/+4)	Pteropodidae
carollia brevicauda	Chiroptera	Phyllostomidae	0	6 (-1/+4)	Phyllostomidae
myotis horsfieldii	Chiroptera	Vespertilionidae	2	23 (-11/+12)	Vespertilionidae
eptesicus regulus	Chiroptera	Vespertilionidae	0	8 (-3/+5)	Vespertilionidae
myotis macropus	Chiroptera	Vespertilionidae	1	11 (-8/+7)	Vespertilionidae
pteropus giganteus	Chiroptera	Pteropodidae	1	12 (-4/+3)	Pteropodidae
rhizomys sinensis	Rodentia	Spalacidae	0	10 (-5/+4)	Spalacidae
anoura geoffroyi	Chiroptera	Phyllostomidae	0	7 (-2/+9)	Phyllostomidae
lonchorhina aurita	Chiroptera	Phyllostomidae	0	7 (-5/+5)	Phyllostomidae
mesophylla macconnelli	Chiroptera	Phyllostomidae	0	10 (-4/+6)	Phyllostomidae
myotis nigricans	Chiroptera	Vespertilionidae	0	7 (-4/+5)	Vespertilionidae
scotophilus kuhlii	Chiroptera	Vespertilionidae	9	48 (-23/+23)	Vespertilionidae
myotis ikonnikovi	Chiroptera	Vespertilionidae	1	11 (-8/+8)	Vespertilionidae
hipposideros bicolor	Chiroptera	Hipposideridae	0	11 (-3/+6)	Hipposideridae
myotis dasycneme	Chiroptera	Vespertilionidae	1	10 (-7/+7)	Vespertilionidae
myotis volans	Chiroptera	Vespertilionidae	0	11 (-7/+0)	Vespertilionidae
scotophilus heathii	Chiroptera	Vespertilionidae	1	15 (-10/+5)	Vespertilionidae
rhinolophus pusillus	Chiroptera	Rhinolophidae	2	16 (-5/+21)	Rhinolophidae
pteropus lylei	Chiroptera	Pteropodidae	1	12 (-3/+5)	Pteropodidae
crocidura attenuata	Eulipotyphla	Soricidae	0	13 (-2/+3)	Soricidae
rhinolophus monoceros	Chiroptera	Rhinolophidae	1	15 (-10/+8)	Rhinolophidae
hipposideros larvatus	Chiroptera	Hipposideridae	2	17 (-9/+7)	Hipposideridae
rhinolophus creaghi	Chiroptera	Rhinolophidae	0	5 (-3/+2)	Rhinolophidae
hipposideros armiger	Chiroptera	Hipposideridae	1	12 (-7/+9)	Hipposideridae
taphozous melanopogon	Chiroptera	Emballonuridae	1	14 (-9/+8)	Emballonuridae
miniopterus fuliginosus	Chiroptera	Vespertilionidae	7	40 (-14/+24)	Vespertilionidae
miniopterus fuscus	Chiroptera	Vespertilionidae	0	5 (-3/+8)	Vespertilionidae
nyctalus velutinus	Chiroptera	Vespertilionidae	1	14 (-5/+7)	Vespertilionidae
myotis macrodactylus	Chiroptera	Vespertilionidae	1	11 (-8/+7)	Vespertilionidae
murina leucogaster	Chiroptera	Vespertilionidae	1	14 (-9/+7)	Vespertilionidae
aselliscus stoliczkanus	Chiroptera	Hipposideridae	1	13 (-7/+7)	Hipposideridae
hipposideros pratti	Chiroptera	Hipposideridae	2	20 (-7/+4)	Hipposideridae
rhinolophus pearsonii	Chiroptera	Rhinolophidae	2	18 (-6/+12)	Rhinolophidae
rhinolophus rex	Chiroptera	Rhinolophidae	2	18 (-10/+20)	Rhinolophidae
sturnira erythromos	Chiroptera	Phyllostomidae	0	7 (-1/+3)	Phyllostomidae
rhinolophus cornutus	Chiroptera	Rhinolophidae	1	11 (-8/+12)	Rhinolophidae
pteropus rufus	Chiroptera	Pteropodidae	1	12 (-6/+3)	Pteropodidae
rhinolophus macrotis	Chiroptera	Rhinolophidae	2	17 (-7/+16)	Rhinolophidae
myotis ricketti	Chiroptera	Vespertilionidae	2	20 (-8/+6)	Vespertilionidae
melogale moschata	Carnivora	Mustelidae	2	23 (-6/+10)	Mustelidae
carollia sowelli	Chiroptera	Phyllostomidae	0	8 (-5/+4)	Phyllostomidae
miniopterus minor	Chiroptera	Vespertilionidae	1	11 (-9/+6)	Vespertilionidae
miniopterus inflatus	Chiroptera	Vespertilionidae	0	7 (-2/+5)	Vespertilionidae
myotis davidii	Chiroptera	Vespertilionidae	1	10 (-5/+8)	Vespertilionidae
myotis formosus	Chiroptera	Vespertilionidae	1	9 (-2/+9)	Vespertilionidae
allactaga sibirica	Rodentia	Dipodoidea	0	13 (-3/+7)	Dipodoidea
chaerephon pumilus	Chiroptera	Molossidae	1	12 (-6/+4)	Molossidae
urocyon littoralis	Carnivora	Canidae	1	21 (-8/+6)	Canidae
pipistrellus pygmaeus	Chiroptera	Vespertilionidae	1	11 (-6/+8)	Vespertilionidae
niviventer confucianus	Rodentia	Muridae	0	14 (-4/+8)	Muridae
hipposideros abae	Chiroptera	Hipposideridae	1	15 (-5/+5)	Hipposideridae
scotophilus leucogaster	Chiroptera	Vespertilionidae	0	8 (-2/+5)	Vespertilionidae
apodemus ilex	Rodentia	Muridae	0	16 (-6/+2)	Muridae
mops condylurus	Chiroptera	Molossidae	1	13 (-6/+7)	Molossidae
otomops martiensseni	Chiroptera	Molossidae	1	12 (-5/+4)	Molossidae
chalinolobus gouldii	Chiroptera	Vespertilionidae	0	8 (-3/+5)	Vespertilionidae
miniopterus pusillus	Chiroptera	Vespertilionidae	2	18 (-4/+5)	Vespertilionidae
myotis siligorensis	Chiroptera	Vespertilionidae	1	12 (-5/+8)	Vespertilionidae
pipistrellus coromandra	Chiroptera	Vespertilionidae	1	17 (-9/+5)	Vespertilionidae
scotophilus dinganii	Chiroptera	Vespertilionidae	1	14 (-7/+3)	Vespertilionidae
scotophilus nux	Chiroptera	Vespertilionidae	0	7 (-1/+7)	Vespertilionidae
tylonycteris pachypus	Chiroptera	Vespertilionidae	5	22 (-9/+19)	Vespertilionidae
eothenomys miletus	Rodentia	Cricetidae	0	15 (-3/+1)	Cricetidae
meriones meridianus	Rodentia	Muridae	0	18 (-7/+3)	Muridae
hipposideros cineraceus	Chiroptera	Hipposideridae	1	16 (-9/+8)	Hipposideridae
cardioderma cor	Chiroptera	Megadermatidae	0	8 (-2/+3)	Megadermatidae
mustela kathiah	Rodentia	Mustelidae	0	8 (-4/+4)	Mustelidae
miniopterus natalensis	Chiroptera	Vespertilionidae	1	14 (-6/+3)	Vespertilionidae
pipistrellus hesperidus	Chiroptera	Vespertilionidae	2	14 (-3/+10)	Vespertilionidae
cynopterus horsfieldii	Chiroptera	Pteropodidae	0	8 (-5/+3)	Pteropodidae
hipposideros caffer	Chiroptera	Hipposideridae	3	21 (-7/+11)	Hipposideridae
rhinolophus capensis	Chiroptera	Rhinolophidae	1	9 (-4/+6)	Rhinolophidae
dyacopterus spadiceus	Chiroptera	Pteropodinae	0	9 (-5/+3)	Pteropodinae
triaenops persicus	Chiroptera	Rhinonycteridae	0	11 (-2/+3)	Rhinonycteridae
hipposideros pomona	Chiroptera	Hipposideridae	2	21 (-7/+3)	Hipposideridae
rhinolophus mehelyi	Chiroptera	Rhinolophidae	0	8 (-3/+4)	Rhinolophidae
ia io	Chiroptera	Vespertilionidae	1	11 (-6/+6)	Vespertilionidae
epomophorus gambianus	Chiroptera	Pteropodidae	0	8 (-1/+6)	Pteropodidae
megaerops kusnotoi	Chiroptera	Pteropodidae	1	13 (-6/+10)	Pteropodidae
nyctalus plancyi	Chiroptera	Vespertilionidae	0	8 (-2/+9)	Vespertilionidae
myotis punicus	Chiroptera	Vespertilionidae	1	9 (-5/+6)	Vespertilionidae
myotis pequinius	Chiroptera	Vespertilionidae	1	12 (-7/+6)	Vespertilionidae
mus bufo	Rodentia	Muridae	0	15 (-2/+17)	Muridae
cynomops planirostris	Chiroptera	Molossidae	0	7 (-4/+2)	Molossidae
myotis oxygnathus	Chiroptera	Vespertilionidae	1	11 (-3/+8)	Vespertilionidae
niviventer eha	Rodentia	Muridae	0	17 (-4/+5)	Muridae
rhinolophus stheno	Chiroptera	Rhinolophidae	0	8 (-3/+4)	Rhinolophidae
miniopterus magnater	Chiroptera	Vespertilionidae	2	18 (-7/+8)	Vespertilionidae
miniopterus africanus	Chiroptera	Vespertilionidae	0	8 (-3/+3)	Vespertilionidae
myodes glareolus	Rodentia	Cricetidae	1	17 (-2/+8)	Cricetidae
mops midas	Chiroptera	Molossidae	1	11 (-6/+7)	Molossidae
neovison vison	Carnivora	Mustelidae	3	24 (-10/+5)	Mustelidae
myotis fimbriatus	Chiroptera	Vespertilionidae	1	14 (-7/+7)	Vespertilionidae
bandicota indica	Rodentia	Muridae	0	15 (-2/+14)	Muridae
hipposideros ruber	Chiroptera	Hipposideridae	1	13 (-4/+5)	Hipposideridae
rhinolophus thomasi	Chiroptera	Rhinolophidae	1	15 (-8/+7)	Rhinolophidae
chaerephon plicatus	Chiroptera	Molossidae	1	13 (-5/+4)	Molossidae
eptesicus isabellinus	Chiroptera	Vespertilionidae	1	19 (-8/+10)	Vespertilionidae
rattus nitidus	Rodentia	Muridae	0	17 (-6/+2)	Muridae
rhinolophus blasii	Chiroptera	Rhinolophidae	2	21 (-7/+10)	Rhinolophidae
rhinolophus landeri	Chiroptera	Rhinolophidae	0	10 (-2/+2)	Rhinolophidae
rhinolophus simulator	Chiroptera	Rhinolophidae	1	12 (-4/+4)	Rhinolophidae
myotis flavus	Chiroptera	Vespertilionidae	1	10 (-5/+4)	Vespertilionidae
myotis petax	Chiroptera	Vespertilionidae	1	12 (-8/+9)	Vespertilionidae
tylonycteris robustula	Chiroptera	Vespertilionidae	1	14 (-5/+7)	Vespertilionidae
myodes rufocanus	Rodentia	Cricetidae	0	16 (-3/+6)	Cricetidae
myodes rutilus	Rodentia	Cricetidae	0	14 (-2/+4)	Cricetidae
triaenops afer	Chiroptera	Rhinonycteridae	2	13 (-4/+9)	Rhinonycteridae
chaerephon leucogaster	Chiroptera	Molossidae	1	13 (-8/+5)	Molossidae
vulpes ferrilata	Carnivora	Canidae	0	0 (0/+1)	Canidae
neoromicia nanus	Chiroptera	Vespertilionidae	1	14 (-8/+2)	Vespertilionidae
hipposideros gigas	Chiroptera	Hipposideridae	1	13 (-6/+5)	Hipposideridae
myotis longipes	Chiroptera	Vespertilionidae	0	5 (-1/+3)	Vespertilionidae
rhinolophus shameli	Chiroptera	Rhinolophidae	1	11 (-3/+11)	Rhinolophidae
kerivoula titania	Chiroptera	Vespertilionidae	0	7 (-2/+4)	Vespertilionidae
rusa unicolor	Artiodactyla	Cervidae	2	26 (-8/+11)	Cervidae
cynomops abrasus	Chiroptera	Molossidae	0	8 (-5/+2)	Molossidae
erinaceus amurensis	Eulipotyphla	Erinaceidae	1	18 (-4/+5)	Erinaceidae
hypsugo pulveratus	Chiroptera	Vespertilionidae	1	12 (-5/+4)	Vespertilionidae
rhinolophus coelophyllus	Chiroptera	Rhinolophidae	0	10 (-6/+1)	Rhinolophidae
Predicted number of coronaviruses (1 or more) per mammalian species. Values in bracket represent +/- SD from ensemble mean (at probability cut-off >0.5)
