## Supplementary results table - SR4 for "Predicting mammalian hosts in which novel coronaviruses can be generated"

Mammal	Order	Family	No. observed CoVs	No. observed CoV genera	No. observed CoV subgenera	No. predicted CoVs	No. predicted CoV genera	No. predicted CoV subgenera	Label
sus scrofa	Artiodactyla	Suidae	26	4	7	119(-40/+)	19(-15/+1)	5(-1/+0)	S. scrofa
scotophilus kuhlii	Chiroptera	Vespertilionidae	9	3	4	45(-23/+)	14(-11/+5)	3(0/+1)	S. kuhlii
rhinolophus ferrumequinum	Chiroptera	Rhinolophidae	13	3	4	65(-24/+)	13(-10/+5)	3(0/+1)	R. ferrumequinum
miniopterus fuliginosus	Chiroptera	Vespertilionidae	7	1	2	37(-14/+)	13(-10/+4)	3(0/+1)	M. fuliginosus
rhinolophus sinicus	Chiroptera	Rhinolophidae	11	3	4	48(-21/+)	12(-9/+3)	3(0/+1)	R. sinicus
rhinolophus affinis	Chiroptera	Rhinolophidae	9	3	4	42(-16/+)	12(-9/+4)	3(0/+1)	R. affinis
pipistrellus kuhlii	Chiroptera	Vespertilionidae	5	3	3	26(-13/+)	12(-9/+2)	3(0/+1)	P. kuhlii
myotis daubentonii	Chiroptera	Vespertilionidae	3	2	2	26(-15/+)	12(-9/+3)	3(0/+1)	M. daubentonii
pipistrellus pipistrellus	Chiroptera	Vespertilionidae	3	3	3	24(-12/+)	12(-9/+3)	3(0/+1)	P. pipistrellus
hipposideros caffer	Chiroptera	Hipposideridae	3	2	2	18(-7/+)	12(-9/+3)	3(0/+1)	H. caffer
felis catus	Carnivora	Felidae	22	2	3	63(-22/+)	12(-9/+6)	3(0/+2)	F. catus
neoromicia capensis	Chiroptera	Vespertilionidae	4	2	2	20(-5/+)	11(-8/+2)	3(0/+1)	N. capensis
myotis horsfieldii	Chiroptera	Vespertilionidae	2	1	2	20(-10/+)	11(-8/+3)	3(0/+1)	M. horsfieldii
rousettus aegyptiacus	Chiroptera	Pteropodidae	4	3	3	18(-7/+)	11(-8/+3)	3(0/+1)	R. aegyptiacus
canis familiaris	Carnivora	Canidae	5	2	3	41(-23/+)	11(-8/+4)	3(0/+1)	C. familiaris
camelus dromedarius	Artiodactyla	Camelidae	6	2	4	42(-19/+)	11(-8/+5)	3(0/+1)	C. dromedarius
pan troglodytes	Primates	Hominidae	1	1	1	49(-24/+)	11(-8/+2)	4(-1/+0)	P. troglodytes
chlorocebus aethiops	Primates	Cercopithecidae	1	1	1	44(-33/+)	11(-8/+1)	4(-1/+0)	C. aethiops
miniopterus schreibersii	Chiroptera	Vespertilionidae	5	3	4	24(-4/+)	10(-7/+5)	3(0/+1)	M. schreibersii
mustela putorius	Carnivora	Mustelidae	4	2	2	23(-5/+)	10(-7/+3)	3(0/+1)	M. putorius
melogale moschata	Carnivora	Mustelidae	2	2	2	20(-5/+)	10(-7/+4)	3(0/+1)	M. moschata
ursus arctos	Carnivora	Ursidae	1	1	1	17(-6/+)	10(-7/+3)	3(0/+1)	U. arctos
rusa unicolor	Artiodactyla	Cervidae	2	1	1	23(-7/+)	10(-7/+3)	3(0/+1)	R. unicolor
rhabdomys pumilio	Rodentia	Muridae	0	0	0	31(-18/+)	10(-7/+0)	3(0/+0)	R. pumilio
oryctolagus cuniculus	Lagomorpha	Leporidae	3	2	2	21(-6/+)	10(-7/+4)	3(0/+1)	O. cuniculus
suncus murinus	Eulipotyphla	Soricidae	0	0	0	17(-6/+)	10(-7/+1)	3(0/+0)	S. murinus
pipistrellus abramus	Chiroptera	Vespertilionidae	4	2	2	19(-6/+)	9(-6/+4)	3(0/+1)	P. abramus
tylonycteris pachypus	Chiroptera	Vespertilionidae	5	2	2	19(-9/+)	9(-6/+5)	3(0/+1)	T. pachypus
paradoxurus hermaphroditus	Carnivora	Viverridae	6	1	1	30(-10/+)	9(-6/+4)	3(0/+1)	P. hermaphroditus
nyctereutes procyonoides	Carnivora	Canidae	2	2	2	21(-1/+)	9(-6/+4)	3(0/+1)	N. procyonoides
neovison vison	Carnivora	Mustelidae	3	2	3	21(-10/+)	9(-6/+2)	3(0/+1)	N. vison
urocyon littoralis	Carnivora	Canidae	1	1	1	18(-6/+)	9(-6/+4)	3(0/+1)	U. littoralis
ailuropoda melanoleuca	Carnivora	Ursidae	1	1	1	16(-5/+)	9(-7/+3)	3(-1/+1)	A. melanoleuca
bos taurus	Artiodactyla	Bovidae	2	1	1	30(-11/+)	9(-7/+3)	3(-1/+1)	B. taurus
giraffa camelopardalis	Artiodactyla	Giraffidae	3	1	1	24(-5/+)	9(-6/+3)	3(0/+1)	G. camelopardalis
capra hircus	Artiodactyla	Bovidae	2	1	2	20(-5/+)	9(-6/+3)	3(0/+1)	C. hircus
equus caballus	Artiodactyla	Equidae	2	1	1	19(-6/+)	9(-7/+3)	3(-1/+1)	E. caballus
apodemus sylvaticus	Rodentia	Muridae	0	0	0	30(-17/+)	9(-6/+2)	3(0/+0)	A. sylvaticus
canis mesomelas	Carnivora	Canidae	2	1	2	17(-5/+)	8(-5/+5)	3(0/+1)	C. mesomelas
kobus ellipsiprymnus	Artiodactyla	Bovidae	3	1	1	24(-9/+)	8(-6/+3)	3(-1/+1)	K. ellipsiprymnus
equus asinus	Artiodactyla	Equidae	2	1	2	18(-5/+)	8(-5/+2)	3(0/+1)	E. asinus
mus cervicolor	Rodentia	Muridae	1	1	1	28(-17/+)	8(-5/+2)	3(0/+1)	M. cervicolor
microtus agrestis	Rodentia	Cricetidae	0	0	0	27(-17/+)	8(-6/+3)	3(-1/+0)	M. agrestis
phoca vitulina	Carnivora	Phocidae	0	0	0	15(-6/+)	7(-4/+1)	3(0/+0)	P. vitulina
bos grunniens	Artiodactyla	Bovidae	2	1	1	20(-9/+)	7(-5/+3)	3(-1/+1)	B. grunniens
mus caroli	Rodentia	Muridae	0	0	0	27(-1/+)	7(-4/+1)	3(0/+0)	M. caroli
erinaceus europaeus	Eulipotyphla	Erinaceidae	3	1	2	18(-2/+)	7(-4/+4)	3(0/+1)	E. europaeus
leopardus pardalis	Carnivora	Felidae	1	1	1	27(-21/+)	5(-3/+2)	3(-1/+1)	L. pardalis
leopardus tigrinus	Carnivora	Felidae	1	1	1	22(-18/+)	5(-3/+2)	3(-1/+1)	L. tigrinus
leopardus wiedii	Carnivora	Felidae	1	1	1	19(-13/+)	5(-3/+5)	3(-1/+1)	L. wiedii
Observed and predicted number of coronaviruses for 50 mammalian species (as presented in figure 3). Values in bracket represent +/- SD from ensemble mean (probability cut-off >0.5).
